# A single cell brain atlas in human Alzheimer’s disease

**DOI:** 10.1101/628347

**Authors:** Alexandra Grubman, Gabriel Chew, John F. Ouyang, Guizhi Sun, Xin Yi Choo, Catriona McLean, Rebecca Simmons, Sam Buckberry, Dulce Vargas Landin, Jahnvi Pflueger, Ryan Lister, Owen J. L. Rackham, Enrico Petretto, Jose M. Polo

**Author notes:** These authors contributed equally to this work (Alexandra Grubman, Gabriel Chew, John F. Ouyang). Correspondence should be addressed to J.M.P., E.P. and O.J.L.R.

## Abstract

Alzheimer’s disease (AD) is a heterogeneous disease that is largely dependent on the complex cellular microenvironment in the brain. This complexity impedes our understanding of how individual cell types contribute to disease progression and outcome. To characterize the molecular and functional cell diversity in the human AD brain we utilized single nuclei RNA-seq in AD and control patient brains in order to map the landscape of cellular heterogeneity in AD. We detail gene expression changes at the level of cells and cell subclusters, highlighting specific cellular contributions to global gene expression patterns between control and Alzheimer’s patient brains. We observed distinct cellular regulation of *APOE* which was repressed in oligodendrocyte progenitor cells (OPCs) and astrocyte AD subclusters, and highly enriched in a microglial AD subcluster. In addition, oligodendrocyte and microglia AD subclusters show discordant expression of *APOE.* Integration of transcription factor regulatory modules with downstream GWAS gene targets revealed subcluster-specific control of AD cell fate transitions. For example, this analysis uncovered that astrocyte diversity in AD was under the control of transcription factor EB (TFEB), a master regulator of lysosomal function and which initiated a regulatory cascade containing multiple AD GWAS genes. These results establish functional links between specific cellular sub-populations in AD, and provide new insights into the coordinated control of AD GWAS genes and their cell-type specific contribution to disease susceptibility. Finally, we created an interactive reference web resource which will facilitate brain and AD researchers to explore the molecular architecture of subtype and AD-specific cell identity, molecular and functional diversity at the single cell level.

**Highlights:**

- We generated the first human single cell transcriptome in AD patient brains
- Our study unveiled 9 clusters of cell-type specific and common gene expression patterns between control and AD brains, including clusters of genes that present properties of different cell types (i.e. astrocytes and oligodendrocytes)
- Our analyses also uncovered functionally specialized sub-cellular clusters: 5 microglial clusters, 8 astrocyte clusters, 6 neuronal clusters, 6 oligodendrocyte clusters, 4 OPC and 2 endothelial clusters, each enriched for specific ontological gene categories
- Our analyses found manifold AD GWAS genes specifically associated with one cell-type, and sets of AD GWAS genes co-ordinately and differentially regulated between different brain cell-types in AD sub-cellular clusters
- We mapped the regulatory landscape driving transcriptional changes in AD brain, and identified transcription factor networks which we predict to control cell fate transitions between control and AD sub-cellular clusters
- Finally, we provide an interactive web-resource that allows the user to further visualise and interrogate our dataset.

**Data resource web interface**:http://adsn.ddnetbio.com
