## Supplementary Table 2 for "A single cell brain atlas in human Alzheimer’s disease"

	group	geneID	logFC	logCPM	F	PValue	FDR
1	mg	C10orf11	3.51924618142459	11.148766026946	5717.66036703867	0	0
2	mg	ARHGAP24	3.51424971625198	11.0830463573941	5294.65084816097	0	0
3	mg	LPAR6	3.22323452290744	10.9649928014798	10589.4772712004	0	0
4	mg	DOCK4	2.86654957055756	11.4618679485365	2327.56231032703	0	0
5	mg	KCNQ3	2.79326827828177	11.0331047773742	3106.74993045712	0	0
6	mg	TMSB4X	2.48964138281658	11.2868631877929	1697.936235728	0	0
7	mg	A2M	2.51016006924612	10.9538620802304	8270.57507493518	1.27133355262013e-278	4.75654105032013e-276
8	mg	SLCO2B1	2.6893004725858	10.9519032801869	7806.61210025773	1.76426465984289e-270	5.98195986227978e-268
9	mg	MAML3	2.57493625988746	11.0275725685544	2076.59264781442	1.04205106221941e-259	3.42613758335774e-257
10	mg	SLC8A1	2.26293068607527	11.1126162515317	1684.07983537104	1.86106908330268e-248	5.60905543162058e-246
11	mg	CSF2RA	2.57674600649147	10.9432261283659	10498.5627086918	2.98226907193014e-241	8.29682549498513e-239
12	mg	CHST11	2.2668680628458	11.1009421149343	2065.01552633627	1.23306094998025e-240	3.34467782682143e-238
13	mg	ARHGAP26	2.25223137320962	11.0519166112708	2035.23716516859	7.73785191213984e-239	1.90808393742539e-236
14	mg	FOXN3	2.22441367888378	11.1015946112971	1323.27980855868	3.85373945518497e-233	9.08979849755587e-231
15	mg	SLC9A9	2.21181615967138	11.15137558241	1044.52983128254	7.8991428635432e-210	1.55828545580807e-207
16	mg	ELMO1	2.07641660646537	11.4727371232553	960.596313580824	1.10591041730499e-203	2.06881517719985e-201
17	mg	ARHGAP22	2.36065687224521	10.9990995026973	2011.74798336795	2.21149135348258e-189	3.74916893520094e-187
18	mg	LDLRAD4	2.16307617554249	11.0933676654092	1053.61548022842	2.27114379766736e-184	3.67789704547624e-182
19	mg	ZFP36L1	2.06548977218263	11.0468924317528	1670.27717864658	1.09134235072035e-182	1.74133301548762e-180
20	mg	SH3RF3	2.33993025479676	10.96987063761	2888.23990637917	2.05966226971203e-181	3.23874429367762e-179
21	mg	FAM49B	2.20659804972127	11.0568274822384	1272.70634188618	2.70048469447525e-181	4.18575127643664e-179
22	mg	BMP2K	2.28463203270379	11.0266797570605	1631.06377683317	1.78433883068663e-175	2.72677131168309e-173
23	mg	ETV6	2.23237066177851	11.0008669130443	1741.48133866749	2.22932698316774e-173	3.35947191213472e-171
24	mg	AP000476.1	2.17154522349206	10.9348457587291	13497.5584819195	1.65832273133633e-171	2.46476734726016e-169
25	mg	NAV3	2.0429551535267	11.1230481929089	866.870493198419	7.61385911900353e-167	1.10147161921584e-164
26	mg	RCSD1	2.04517525362972	10.9352110616551	10186.687285515	2.99056924231534e-152	3.95703369257579e-150
27	mg	PALD1	2.04535130096828	10.9423970365048	5075.5679478354	9.28711103189205e-142	1.10730939226405e-139
28	astro	ADGRV1	3.60445810901259	11.3503487889321	11689.3558007831	0	0
29	astro	DPP10	3.28277724311556	11.9425201142546	4979.08072902916	0	0
30	astro	NRG3	2.34776431985839	11.6078709784491	4820.4960930847	0	0
31	astro	ADCY2	2.17644886847918	11.1479627758901	4139.06130157104	0	0
32	astro	PRKG1	2.07265059636377	11.1473011941305	4904.40999500099	0	0
33	astro	TENM2	2.04545332870619	11.1560928164477	3887.42933117577	0	0
34	astro	MT2A	2.0395699119427	11.37533663026	2691.58184063801	0	0
35	neuron	ADARB2	2.49590580374737	11.229657882693	2202.25529718869	0	0
36	neuron	RP11-123O10.4	2.29607709969213	10.978140420462	4698.34099170275	0	0
37	neuron	CSMD1	2.18777576490701	11.4681264445049	2339.13509093713	0	0
38	neuron	TENM2	2.07440017263984	11.1560928164477	2260.29455289705	0	0
39	neuron	RALYL	2.08409271409102	11.0387738542899	2198.62792266486	4.09901091081149e-287	1.17037548374486e-284
40	neuron	UNC5D	2.10613754365516	10.9994026119171	2572.76224565	1.68310318752737e-268	4.45406575235902e-266
41	neuron	RIMS1	2.01847018871165	11.0093603578046	2251.81761820333	2.20700707956949e-220	4.35382305696891e-218
42	OPC	DSCAM	3.39834693444153	11.3539528108879	8529.28862738634	0	0
43	OPC	OPCML	3.25918510077365	11.3487968684709	8015.94582400578	0	0
44	OPC	LRRTM4	3.01331515347797	11.3815332125726	4200.26245456946	0	0
45	OPC	PTPRZ1	2.99116810262075	11.292900393104	6210.07826742862	0	0
46	OPC	CSMD1	2.93650995621792	11.4681264445049	5450.23925738372	0	0
47	OPC	KCNIP4	2.90392726637306	11.4847466940901	4292.26966774888	0	0
48	OPC	NXPH1	2.69611271919527	11.0813656784132	6952.83505615097	0	0
49	OPC	SNTG1	2.68132551297911	11.2175375646032	5617.54938471111	0	0
50	OPC	KCND2	2.54048810718087	11.186959650485	4285.88107470333	0	0
51	OPC	DCC	2.5208108010549	11.108093152587	3552.43311582684	0	0
52	OPC	FGF14	2.50310481169828	11.2990508806155	4732.52765586926	0	0
53	OPC	CSMD3	2.42031882970113	11.2042801436241	3239.09813799715	0	0
54	OPC	MDGA2	2.39579599758494	11.2440376425406	2917.55706894578	0	0
55	OPC	PDZRN4	2.39027323878837	11.0292029331719	4418.5520230867	0	0
56	OPC	BRINP3	2.38220533856714	11.0819275415257	4205.24989538723	0	0
57	OPC	DPP6	2.38080097273034	11.2618272142238	2766.75553819747	0	0
58	OPC	GRM7	2.34284823819708	11.0854855545759	4284.61420881533	0	0
59	OPC	FGF12	2.32277009713829	11.1376753504061	3906.92746830762	0	0
60	OPC	ATRNL1	2.30444651934431	11.0720585749312	4706.47262359708	0	0
61	OPC	SGCZ	2.27073515619617	11.133802777197	2956.86054908068	0	0
62	OPC	NRXN1	2.26594682470648	11.8307330305999	3010.08941488536	0	0
63	OPC	NLGN1	2.26492888121482	11.8285386075477	2394.81912135403	0	0
64	OPC	NOVA1	2.25067669706421	11.2996620044087	2443.45687416165	0	0
65	OPC	SEZ6L	2.18522460958594	11.0058749759775	4776.51251844907	0	0
66	OPC	HS6ST3	2.09113547611749	11.0447079777388	3589.79769642282	0	0
67	OPC	SCN1A	2.05502007290632	11.0112188584786	4710.55772935233	0	0
68	OPC	GRIK1	2.03836350719659	11.1126431500948	3071.25209684301	0	0
69	OPC	CHST11	2.03643118087833	11.1009421149343	3494.8443909455	0	0
70	OPC	MIR3681HG	2.02675170421734	10.9758288054501	5434.84998547369	0	0
71	OPC	SMOC1	2.0227938770112	11.0482049217794	2621.3155404458	0	0
72	oligo	LINC01608	2.38958327455305	11.2396353758036	3953.80033819535	0	0
73	oligo	IL1RAPL1	2.33736060781984	12.4629176800447	4197.68867975568	0	0
74	oligo	SHTN1	2.03473828808542	11.4371856088171	2994.12958826353	0	0
75	endo	TRPM3	2.37845814449799	11.2399818153907	648.724927886976	2.6362593743896e-130	3.57542677651589e-127
76	endo	SLC7A11	2.79855482431681	11.025607211967	1268.34090811166	1.26086125732011e-123	1.36803446419232e-120
77	endo	PTGDS	2.3096991748714	11.8969686937937	507.759890181569	2.27173073641862e-110	2.24075259001291e-107
78	endo	ATP1A2	2.57222293166263	11.0892258341845	822.947157330506	1.55143570684538e-103	1.20236267280517e-100
79	endo	APOD	2.43930026102741	11.4228268231744	454.454950205421	3.5422219529913e-99	2.56220721266371e-96
80	endo	PTN	2.42602362502812	11.16545372555	456.864583972968	3.91770274222829e-96	2.65669217207356e-93
81	endo	B2M	2.19268537168675	11.2408807626718	344.101440377885	7.4174901375855e-76	3.65817127240012e-73
82	endo	DLC1	2.23954336246342	11.3038293848857	310.840103362495	8.71386683189369e-69	3.50168352318691e-66
83	endo	CTD-3179P9.1	2.32502874087251	10.927916432256	6291.58776987905	1.33073304937451e-68	5.15659056632622e-66
84	endo	BNC2	2.16324474340697	10.952213099981	1398.09770431742	8.52111068551258e-63	2.9823887399294e-60
85	endo	BICC1	2.40944123156927	10.9449597702761	1383.98646330597	1.46030468999219e-62	4.95134558950475e-60
86	endo	LINC01088	2.30982289420442	10.9671326055675	758.168228145874	1.66951712391404e-55	5.03173910957426e-53
87	endo	KCNK2	2.15606598458207	10.9344551357663	2338.60900213835	2.5897139734173e-53	7.02459915289444e-51
88	endo	PDZRN3	2.04420513464799	10.9999187110511	635.424034471728	8.45323963295218e-51	2.23701585408613e-48
89	endo	TIMP3	2.1454916129527	10.9860863519553	604.259170470876	6.82672683610033e-48	1.64599969270419e-45
90	endo	ADAMTS9-AS2	2.04107278238099	10.9694657884076	623.702905144287	1.35484391773025e-44	2.82693394372561e-42
91	endo	NAMPT	2.17765762339032	10.9503596671042	792.68645041128	1.17304412230419e-42	2.3140961321819e-40
